# A Transferable Deep Learning Approach to Fast Screen Potent Antiviral Drugs against SARS-CoV-2

**DOI:** 10.1101/2020.08.28.271569

**Authors:** Shiwei Wang, Qi Sun, Youjun Xu, Jianfeng Pei, Luhua Lai

## Abstract

The COVID-19 pandemic calls for rapid development of effective treatments. Although various drug repurpose approaches have been used to screen the FDA-approved drugs and drug candidates in clinical phases against SARS-CoV-2, the coronavirus that causes this disease, no magic bullets have been found until now. We used directed message passing neural network to first build a broad-spectrum anti-beta-coronavirus compound prediction model, which gave satisfactory predictions on newly reported active compounds against SARS-CoV-2. Then we applied transfer learning to fine-tune the model with the recently reported anti-SARS-CoV-2 compounds. The fine-tuned model was applied to screen a large compound library with 4.9 million drug-like molecules from ZINC15 database and recommended a list of potential anti-SARS-CoV-2 compounds for further experimental testing. As a proof-of-concept, we experimentally tested 7 high-scored compounds that also demonstrated good binding strength in docking study against the 3C-like protease of SARS-CoV-2 and found one novel compound that inhibited the enzyme with an IC_50_ of 37.0 μM. Our model is highly efficient and can be used to screen large compound databases with billions or more compounds to accelerate the drug discovery process for the treatment of COVID-19.

---

COVID-19 is a newly emerged infectious disease that becomes a worldwide pandemic. According to the World Health Organization (WHO) statistics, tens of millions of confirmed cases of COVID-19 and many hundreds of thousands of deaths have been reported^1^. SARS-CoV-2, a new coronavirus, has been identified to cause COVID-19^2,3^. Coronaviruses (CoVs) are a group of enveloped single stranded positive-sense RNA viruses which are able to infect many animals and humans and cause a wide range of diseases^4^. Whole genome sequencing showed that SARS-CoV-2 shares 79.6% sequence identify to SARS-CoV^5^. SARS-CoV-2 appears to have relatively high transmission rate among humans and causes severe and fatal pneumonia and other damages, threatening people at all ages, especially senior ones^6^. As the number of infections and deaths are rapidly increasing, there is an urgent call for drug and vaccine development against COVID-19.

Though immediately needed, developing new drugs within a short period of time is unpractical. Repurposing of clinically approved drugs provides a fast and effective strategy to identify antiviral drugs for immediate use. Several drugs such as remdesivir^7^, chloroquine^7,8^ and lopinavir^9^ have shown antiviral activity *in vitro* and been tested in clinical trials. FDA-approved drugs as well as those that were previously found to inhibit SARS-CoV and MERS-CoV, have been screened for their anti-SARS-CoV-2 activities^10-14^. Nine approved HIV-1 protease inhibitors were also evaluated for their anti-SARS-CoV-2 activities *in vitro* and nelfinavir was found to be active^14^. Traditional Chinese medicines provide rich resources for developing antiviral drugs. Baicalein, an ingredient isolated from *Scutellaria baicalensis* (Huangqin in Chinese), has been reported to inhibit the 3C-like protease (3CL^pro^) of SARS-CoV-2 and SARS-CoV-2 replication *in vitro*, which provides potential treatment of COVID-19^15,16^. The crystal structure of 3CL^pro^ from SARS-CoV-2 was quickly solved and docking-based virtual screening was applied. An active compound, cinanserin, which showed an IC_50_ of 125 μM for SARS-CoV-2 3CL^pro^ in the enzymatic assay, was screened out^17^.

Comparing to experimental screening and docking-based screening, deep learning based virtual screening provides a new approach in drug discovery. It generally encodes molecules into vectors and then constructs a mapping relationship from these vectors to their properties. Artificial intelligence (AI)-based virtual screening methods enable rapid search against large molecular libraries containing 10^6^∼10^9^ molecules. Stokes et al. discovered a new antibiotic with a broad-spectrum bactericidal activity by combining *in silico* predictions and experimental investigations^18^. Ton et al. applied Deep Docking model to screen all the 1.3 billion compounds from ZINC15 library and recommended the top 1,000 hits as potential SARS-CoV-2 3CL^pro^ inhibitors, though no experimental testing has been reported^19^. In the present study, we implemented a directed message passing neural network to learn the structure-activity relationship from a collection of anti-beta-CoV active and inactive compounds. Our trained model gave good predictions for the recently identified anti-SARS-CoV-2 compounds when screening the Drug Repurposing Hub library containing 6,235 FDA-approved drugs, clinical trial drugs, and pre-clinical tool compounds^20^. We then fine-tuned the model with actives and inactives against SARS-CoV-2 and applied it to screen a large compound library with 4.9 million drug-like molecules from ZINC15 database^21^. We suggested a list of potential anti-SARS-CoV-2 compounds for further experimental testing. As a proof-of-concept, we experimentally tested the activities of 7 molecules with high prediction scores and good binding affinities from docking studies against 3CL^pro^ of SARS-CoV-2 and found one active compound with an IC_50_ of 37.0 μM.
