## Supplementary Table S1 for "A Transferable Deep Learning Approach to Fast Screen Potent Antiviral Drugs against SARS-CoV-2"

### Sheet: Sheet1
Name	SMILES	Score	Clinical state
brigatinib	COc1cc(N2CCC(N3CCN(C)CC3)CC2)ccc1Nc1ncc(Cl)c(Nc2ccccc2P(C)(C)=O)n1	0.932212	Launched
masitinib	Cc1ccc(NC(=O)c2ccc(CN3CCN(C)CC3)cc2)cc1Nc1nc(-c2cccnc2)cs1	0.927302	Launched
posaconazole	CCC(C(C)O)n1ncn(-c2ccc(N3CCN(c4ccc(OCC5COC(Cn6cncn6)(c6ccc(F)cc6F)C5)cc4)CC3)cc2)c1=O	0.926483	Launched
midostaurin	COC1C(N(C)C(=O)c2ccccc2)CC2OC1(C)n1c3ccccc3c3c4c(c5c6ccccc6n2c5c31)C(=O)NC4	0.917055	Launched
bosutinib	COc1cc(Nc2c(C#N)cnc3cc(OCCCN4CCN(C)CC4)c(OC)cc23)c(Cl)cc1Cl	0.916363	Launched
afatinib	CN(C)CC=CC(=O)Nc1cc2c(Nc3ccc(F)c(Cl)c3)ncnc2cc1OC1CCOC1	0.915959	Launched
ivosidenib	N#Cc1ccnc(N2C(=O)CCC2C(=O)N(c2cncc(F)c2)C(C(=O)NC2CC(F)(F)C2)c2ccccc2Cl)c1	0.915886	Launched
piperaquine-phosphate	Clc1ccc2c(N3CCN(CCCN4CCN(c5ccnc6cc(Cl)ccc56)CC4)CC3)ccnc2c1	0.914632	Launched
tolvaptan	Cc1ccccc1C(=O)Nc1ccc(C(=O)N2CCCC(O)c3cc(Cl)ccc32)c(C)c1	0.907896	Launched
netupitant	Cc1ccccc1-c1cc(N2CCN(C)CC2)ncc1N(C)C(=O)C(C)(C)c1cc(C(F)(F)F)cc(C(F)(F)F)c1	0.903912	Launched
neratinib	CCOc1cc2ncc(C#N)c(Nc3ccc(OCc4ccccn4)c(Cl)c3)c2cc1NC(=O)C=CCN(C)C	0.938082	Phase 3
tariquidar	COc1cc2c(cc1OC)CN(CCc1ccc(NC(=O)c3cc(OC)c(OC)cc3NC(=O)c3cnc4ccccc4c3)cc1)CC2	0.927465	Phase 3
taranabant	CC(NC(=O)C(C)(C)Oc1ccc(C(F)(F)F)cn1)C(Cc1ccc(Cl)cc1)c1cccc(C#N)c1	0.927003	Phase 3
flumatinib	Cc1ncc(NC(=O)c2ccc(CN3CCN(C)CC3)c(C(F)(F)F)c2)cc1Nc1nccc(-c2cccnc2)n1	0.926388	Phase 3
lixivaptan	Cc1ccc(F)cc1C(=O)Nc1ccc(C(=O)N2Cc3cccn3Cc3ccccc32)c(Cl)c1	0.925543	Phase 3
pelitinib	CCOc1cc2ncc(C#N)c(Nc3ccc(F)c(Cl)c3)c2cc1NC(=O)C=CCN(C)C	0.928751	Phase 2
entrectinib	CN1CCN(c2ccc(C(=O)Nc3n[nH]c4ccc(Cc5cc(F)cc(F)c5)cc34)c(NC3CCOCC3)c2)CC1	0.92602	Phase 2
bafetinib	Cc1ccc(NC(=O)c2ccc(CN3CCC(N(C)C)C3)c(C(F)(F)F)c2)cc1Nc1ncc(-c2cncnc2)cn1	0.920873	Phase 2
MK-1775	C=CCn1c(=O)c2cnc(Nc3ccc(N4CCN(C)CC4)cc3)nc2n1-c1cccc(C(C)(C)O)n1	0.920364	Phase 2
NVP-BGJ398	CCN1CCN(c2ccc(Nc3cc(N(C)C(=O)Nc4c(Cl)c(OC)cc(OC)c4Cl)ncn3)cc2)CC1	0.916373	Phase 2
AP26113	COc1cc(N2CCC(N(C)C)CC2)ccc1Nc1ncc(Cl)c(Nc2ccccc2P(C)(C)=O)n1	0.913012	Phase 2
BMS-833923	CNCc1ccc(C)c(NC(=O)c2ccc(Nc3nc(-c4ccccc4)c4ccccc4n3)cc2)c1	0.910574	Phase 2
7-hydroxystaurosporine	CNC1CC2OC(C)(C1OC)n1c3ccccc3c3c4c(c5c6ccccc6n2c5c31)C(=O)NC4O	0.908177	Phase 2
HKI-357	CCOc1cc2ncc(C#N)c(Nc3ccc(OCc4cccc(F)c4)c(Cl)c3)c2cc1NC(=O)C=CCN(C)C	0.939858	Phase 1
AV-412	C=CC(=O)Nc1cc2c(Nc3ccc(F)c(Cl)c3)ncnc2cc1C#CC(C)(C)N1CCN(C)CC1	0.936075	Phase 1
pexmetinib	Cc1ccc(-n2nc(C(C)(C)C)cc2NC(=O)NCc2cc(F)ccc2Oc2ccc3c(cnn3CCO)c2)cc1	0.929654	Phase 1
rebastinib	CNC(=O)c1cc(Oc2ccc(NC(=O)Nc3cc(C(C)(C)C)nn3-c3ccc4ncccc4c3)c(F)c2)ccn1	0.926591	Phase 1
TAK-285	CC(C)(O)CC(=O)NCCn1ccc2ncnc(Nc3ccc(Oc4cccc(C(F)(F)F)c4)c(Cl)c3)c21	0.926237	Phase 1
CEP-37440	CNC(=O)c1ccccc1Nc1nc(Nc2ccc3c(c2OC)CCCC(N2CCN(CCO)CC2)C3)ncc1Cl	0.92101	Phase 1
CX-5461	Cc1cnc(CNC(=O)c2c(=O)c3ccc(N4CCCN(C)CC4)nc3n3c2sc2ccccc23)cn1	0.920469	Phase 1
ASP3026	COc1cc(N2CCC(N3CCN(C)CC3)CC2)ccc1Nc1ncnc(Nc2ccccc2S(=O)(=O)C(C)C)n1	0.910439	Phase 1
aurora-a-inhibitor-i	CCN1CCN(C(=O)Cc2ccc(Nc3ncc(F)c(Nc4ccc(C(=O)Nc5ccccc5Cl)cc4)n3)cc2)CC1	0.94892	Preclinical
cot-inhibitor-1	N#Cc1cnc2c(Cl)cc(NCc3cn(CCN4CCCCCC4)nn3)cc2c1Nc1ccc(F)c(Cl)c1	0.941757	Preclinical
cot-inhibitor-2	CCN1CCC(n2cc(CNc3cc(Cl)c4ncc(C#N)c(Nc5ccc(F)c(Cl)c5)c4c3)nn2)CC1	0.939424	Preclinical
FRAX486	CCn1c(=O)c(-c2ccc(Cl)cc2Cl)cc2cnc(Nc3ccc(N4CCNCC4)c(F)c3)nc21	0.935986	Preclinical
NVP-TAE684	COc1cc(N2CCC(N3CCN(C)CC3)CC2)ccc1Nc1ncc(Cl)c(Nc2ccccc2S(=O)(=O)C(C)C)n1	0.933589	Preclinical
WZ8040	C=CC(=O)Nc1cccc(Sc2nc(Nc3ccc(N4CCN(C)CC4)cc3)ncc2Cl)c1	0.92559	Preclinical
ETP-46464	CC(C)(C#N)c1ccc(N2C(=O)OCc3cnc4ccc(-c5cnc6ccccc6c5)cc4c32)cc1	0.924664	Preclinical
JNJ-47965567	O=C(NCC1(N2CCN(c3ccccc3)CC2)CCOCC1)c1cccnc1Sc1ccccc1	0.924147	Preclinical
DDR1-IN-1	CCN1CCN(Cc2ccc(C(=O)Nc3ccc(C)c(Oc4ccc5c(c4)CC(=O)N5)c3)cc2C(F)(F)F)CC1	0.923638	Preclinical
AZ-628	Cc1ccc(NC(=O)c2cccc(C(C)(C)C#N)c2)cc1Nc1ccc2ncn(C)c(=O)c2c1	0.923095	Preclinical
PD-166285	CCN(CC)CCOc1ccc(Nc2ncc3cc(-c4c(Cl)cccc4Cl)c(=O)n(C)c3n2)cc1	0.919678	Preclinical
PD-161570	CCN(CC)CCCCNc1ncc2cc(-c3c(Cl)cccc3Cl)c(NC(=O)NC(C)(C)C)nc2n1	0.919621	Preclinical
WH-4-023	COc1ccc(N(C(=O)Oc2c(C)cccc2C)c2ccnc(Nc3ccc(N4CCN(C)CC4)cc3)n2)c(OC)c1	0.918207	Preclinical
TC-S-7006	N#Cc1cnc2cnc(NCc3cccnc3)cc2c1Nc1ccc(F)c(Cl)c1	0.917827	Preclinical
CDK9-IN-6	COCC(C)NC1CCC(Nc2cc(-c3cccc(NCC4(C#N)CCOCC4)n3)c(Cl)cn2)CC1	0.91672	Preclinical
GNF-7	Cc1ccc(Nc2ncc3c(n2)N(C)C(=O)N(c2cc(NC(=O)c4cccc(C(F)(F)F)c4)ccc2C)C3)cn1	0.916418	Preclinical
TAK-632	N#Cc1c(Oc2ccc(F)c(NC(=O)Cc3cccc(C(F)(F)F)c3)c2)ccc2nc(NC(=O)C3CC3)sc12	0.915429	Preclinical
ON123300	CN1CCN(c2ccc(Nc3ncc4cc(C#N)c(=O)n(C5CCCC5)c4n3)cc2)CC1	0.908895	Preclinical
HTH-01-015	Cc1nc(Nc2cnn(C3CCNCC3)c2)nc2c1N(C)C(=O)c1cc3ccccc3cc1N2C	0.907818	Preclinical
GR-127935	COc1ccc(NC(=O)c2ccc(-c3ccc(-c4noc(C)n4)cc3C)cc2)cc1N1CCN(C)CC1	0.907051	Preclinical
NVP-BHG712	Cc1ccc(C(=O)Nc2cccc(C(F)(F)F)c2)cc1Nc1nc(-c2cccnc2)nc2c1cnn2C	0.906206	Preclinical
GZD824	Cc1ccc(C(=O)Nc2ccc(CN3CCN(C)CC3)c(C(F)(F)F)c2)cc1C#Cc1cnc2[nH]ncc2c1	0.903367	Preclinical
TP-0903	CN1CCN(Cc2ccc(Nc3ncc(Cl)c(Nc4ccccc4S(=O)(=O)N(C)C)n3)cc2)CC1	0.901662	Preclinical
WZ-3146	C=CC(=O)Nc1cccc(Oc2nc(Nc3ccc(N4CCN(C)CC4)cc3)ncc2Cl)c1	0.900506	Preclinical
