## Supplementary Table S2 for "A Transferable Deep Learning Approach to Fast Screen Potent Antiviral Drugs against SARS-CoV-2"

### Sheet: Top100molecules
Name	SMILES	Score
ZINC000061876594	Cc1ccc(NC(=O)C(C#N)c2nc3ccccc3nc2N2CCN(Cc3ccccc3)CC2)cc1C	0.944726
ZINC000002337350	CC(NC(=O)C(C#N)c1nc2ccccc2nc1N1CCN(c2ccc(F)cc2)CC1)c1ccccc1	0.944569
ZINC000002320463	Cc1ccc(NC(=O)C(C#N)c2nc3ccccc3nc2N2CCN(c3ccc(F)cc3)CC2)cc1C	0.944212
ZINC000061899894	Cc1cc(C)cc(NC(=O)C(C#N)c2nc3ccccc3nc2N2CCN(Cc3ccccc3)CC2)c1	0.94409
ZINC000002235803	N#CC(C(=O)NCCc1ccccc1)c1nc2ccccc2nc1N1CCN(c2ccccc2F)CC1	0.944018
ZINC000002278902	N#CC(C(=O)NCCc1ccccc1)c1nc2ccccc2nc1N1CCN(c2ccc(F)cc2)CC1	0.94401
ZINC000002301757	N#CC(C(=O)NCCc1ccccc1)c1nc2ccccc2nc1N1CCN(c2ccccc2)CC1	0.943437
ZINC000057063742	CC(NC(=O)C(C#N)c1nc2ccccc2nc1N1CCN(Cc2ccccc2)CC1)c1ccccc1	0.943427
ZINC000009361390	N#CC(C(=O)NCc1ccccc1)c1nc2ccccc2nc1N1CCN(CCc2ccccc2)CC1	0.943338
ZINC000012615967	N#CC(C(=O)NCCc1ccccc1)c1nc2ccccc2nc1N1CCN(Cc2ccccc2)CC1	0.943191
ZINC000002422295	N#CC(C(=O)OCc1ccccc1)c1nc2ccccc2nc1N1CCN(c2cccc(Cl)c2)CC1	0.942789
ZINC000002303685	N#CC(C(=O)NCc1ccccc1)c1nc2ccccc2nc1N1CCN(c2ccc(F)cc2)CC1	0.942755
ZINC000012537369	CN1CCN(c2ccc(Cl)cc2NC(=O)Cn2c3ccccc3c(=O)c3ccccc32)CC1	0.942648
ZINC000002269031	N#CC(C(=O)NC1CCCCC1)c1nc2ccccc2nc1N1CCN(c2cccc(Cl)c2)CC1	0.942182
ZINC000057054006	N#CC(C(=O)NCc1ccccc1)c1nc2ccccc2nc1N1CCN(Cc2ccccc2)CC1	0.941481
ZINC000205205095	CN1CCN(C(=O)c2ccc3cc(CCNc4ncnc5ccc(C#N)cc45)ccc3c2)CC1	0.940356
ZINC000022925885	Cc1ccc(NC(=O)c2ccc(CN3CCN(C)CC3)cc2)cc1Nc1nccc(-c2ccccn2)n1	0.940253
ZINC000017243551	CC1=C(C(=O)Nc2cccnc2)C(c2ccccc2Cl)n2nc(-c3ccc(N(C)C)cc3)nc2N1	0.940158
ZINC000002302941	CCCCNC(=O)C(C#N)c1nc2ccccc2nc1N1CCN(c2cccc(Cl)c2)CC1	0.939727
ZINC001565524300	CN1c2ccccc2C(=O)N2CCc3c(n(CCC(=O)Nc4cc(Cl)ccn4)c4ccccc34)C21	0.939604
ZINC000009075107	Cc1ccc(Nc2nc(N3CCN(c4ccc(F)cc4)CC3)nc3nccnc23)cc1Cl	0.939604
ZINC000009075077	Cc1cc(Cl)ccc1Nc1nc(N2CCN(c3ccc(F)cc3)CC2)nc2nccnc12	0.939361
ZINC000008451361	Cc1c(C=NNc2nc(N3CCCC3)nc(N3CCCC3)n2)c2ccccc2n1Cc1ccc(F)cc1	0.939045
ZINC000036616256	Cc1cc(C(=O)Nc2ccc(N3CCN(C)CC3)cc2)c2cnn(-c3ccccc3F)c2n1	0.938982
ZINC000014273636	N#Cc1ccc(C(=O)Nc2ccc(N3CCN(Cc4ccccc4Cl)CC3)cc2)c(F)c1	0.938797
ZINC000008844343	CCn1nc(-c2ccccc2)c(-c2ccccc2)c(C(=O)Nc2ccc(N3CCN(C)CC3)cc2)c1=O	0.938576
ZINC000013150755	CCN1CCN(c2cc3nc(C)n(Cc4ccccc4)c(=O)c3cc2NC(=O)c2ccccc2F)CC1	0.938514
ZINC000011666009	O=C(NCCn1ncc2c(N3CCN(c4ccc(F)cc4)CC3)ncnc21)c1ccc2ccccc2c1	0.938473
ZINC000002393218	Cc1ccc(S(=O)(=O)C(C#N)c2nc3ccccc3nc2N2CCN(c3ccccc3)CC2)cc1C	0.938424
ZINC000020648494	CN1CCc2c(C#N)c(SCC(=O)NC(c3ccccc3)c3ccccc3)nc(N3CCCC3)c2C1	0.938379
ZINC001775971810	CN1c2ccccc2C(=O)N2CCc3c(n(CC(=O)NCc4cccc(Cl)c4)c4ccccc34)C21	0.938243
ZINC000019632618	Cc1ccc(NC(=O)c2ccc(CN3CCN(C)CC3)cc2)cc1Nc1nccc(-c2cccnc2)n1	0.938167
ZINC000009581109	CC1(C)Cc2c(C#N)c(Nc3ccccc3)n3c(SCC(=O)NCc4ccccc4)nnc3c2CO1	0.937844
ZINC000009290965	Cc1ccc(C)c(NC(=O)C(C#N)=c2sc(=Cc3ccccc3Cl)c(=O)n2-c2ccccc2)c1	0.937774
ZINC000002426117	Cc1ccc(C)c(S(=O)(=O)C(C#N)c2nc3ccccc3nc2N2CCN(c3ccccc3)CC2)c1	0.93773
ZINC000008604111	Cc1nnc(N2CCN(C(=O)Nc3cc(F)ccc3F)CC2)c2nn(-c3ccc(Cl)cc3)c(C)c12	0.937716
ZINC000009452755	CN(C(=O)CSc1nnc2c3c(c(C#N)c(Nc4ccccc4)n12)CC(C)(C)OC3)c1ccccc1	0.937667
ZINC001772501457	CN1c2ccccc2C(=O)N2CCc3c(n(CC(=O)NCc4ccccc4Cl)c4ccccc34)C21	0.937619
ZINC000012542125	N#CCCn1cc(C2Nc3ccccc3C(=O)N2Cc2ccc3c(c2)OCO3)c(-c2ccccc2)n1	0.937556
ZINC000009225151	Cc1c(Cl)cccc1NC(=O)Cn1c(=O)c(CNc2ccccc2)cc2cc3c(cc21)OCCO3	0.937536
ZINC000020813975	CN1CCc2nc(SCC(=O)Nc3nc4ccccc4s3)c(C#N)c(-c3ccccc3)c2C1	0.937531
ZINC000008594026	Cc1ccc(Cl)cc1NC(=O)Cn1c(=O)c(CNc2ccccc2)cc2cc3c(cc21)OCCO3	0.937528
ZINC000010237654	CCN1CCN(c2ccc(Cl)cc2NC(=O)c2cc3cnn(C(C)C)c3nc2C)CC1	0.937484
ZINC000009345597	Cc1ccc(NC(=O)C(C#N)=c2sc(=Cc3ccccc3Cl)c(=O)n2-c2ccccc2)cc1C	0.937445
ZINC000025184453	CC1=NN(c2ccccc2)C(=O)C12Cc1ccc(Cl)cc1N1CCN(c3ccccn3)CC12	0.937402
ZINC000049640926	N#CC(c1nc2ccccc2nc1N1CCN(C=Cc2ccccc2)CC1)S(=O)(=O)c1ccccc1	0.937253
ZINC000006148145	N#CC(C(=O)Nc1cc(Cl)cc(Cl)c1)=c1sc(=Cc2ccncc2)c(=O)n1-c1ccccc1	0.937251
ZINC000009161234	N#CC(C(=O)Nc1ccc(Cl)cc1Cl)=c1sc(=Cc2ccncc2)c(=O)n1-c1ccccc1	0.937249
ZINC000014291250	Cc1ccc(C(=O)N2CCN(c3c(Cl)cccc3NC(=O)c3ccc(C#N)cc3F)CC2)cc1	0.93713
ZINC000009240676	Cc1cccc(N2CCN(c3nc4ccccc4nc3C(C#N)S(=O)(=O)c3ccccc3)CC2)c1C	0.937124
ZINC000013364945	CCCc1c(C)nc2ncnn2c1Nc1ccc(N2CCN(C(=O)c3ccccc3F)CC2)cc1	0.937044
ZINC000025184738	CC1=NN(c2ccc(Cl)cc2)C(=O)C12Cc1ccccc1N1CCN(c3ccccn3)CC12	0.936969
ZINC000012421505	O=C(Nc1ccc(Cl)cc1)N1CCN(CC(O)Cn2c3ccccc3c3ccccc32)CC1	0.936949
ZINC000044928596	Fc1ccc(N2CCN(c3ncnc4c3cnn4NCc3ccc(Cl)cc3Cl)CC2)cc1	0.936933
ZINC000006148121	N#CC(C(=O)Nc1ccc(Cl)cc1Cl)=c1sc(=Cc2cccnc2)c(=O)n1-c1ccccc1	0.936676
ZINC000000624284	Cc1ccccc1C(=O)N1CCN(c2ccc(NC(=O)c3ccc(C#N)cc3F)cc2Cl)CC1	0.936518
ZINC000057424901	CN1CCc2c(n(CC(O)CN3c4ccccc4Sc4ccccc43)c3ccccc23)C1=O	0.936441
ZINC000008871166	N#CC(c1nc2ccccc2nc1N1CCN(c2ccccc2)CC1)S(=O)(=O)c1ccc(F)cc1	0.936348
ZINC000585266730	Cc1ccccc1CCc1nc(N2CCCC2c2ccc(Cl)cc2)ncc1C(=O)NCCN(C)C	0.935852
ZINC000008593190	CCN(CC)CCNC(=O)c1ccc2c(=O)n3nc(Nc4cccc(Cl)c4C)sc3nc2c1	0.935761
ZINC000009448455	CC1(C)Cc2c(C#N)c(Nc3ccccc3)n3c(SCC(=O)Nc4ccccc4)nnc3c2CO1	0.935624
ZINC000003842059	Cn1cc(CN2CC3CC(C2)c2ccc(NC(=O)Nc4cccc(C#N)c4)c(=O)n2C3)c2ccccc21	0.935621
ZINC000008871142	Cc1cccc(N2CCN(c3nc4ccccc4nc3C(C#N)C(=O)OCc3ccccc3)CC2)c1C	0.935499
ZINC000101354365	CC1=NN(c2ccccc2)C(=O)C1=Cc1cn(CC(O)CNCc2ccc(F)cc2)c2ccccc12	0.935363
ZINC000101346966	N=c1c(C(=O)Nc2ccccc2Cl)cc2c(=O)n3ccccc3nc2n1CCc1ccccc1	0.935321
ZINC000049672415	N#CC(C(=O)OCc1ccccc1)c1nc2ccccc2nc1N1CCN(C=Cc2ccccc2)CC1	0.935217
ZINC000009328747	N#CC(C(=O)NC1CCCCC1)c1nc2ccccc2nc1N1CCN(CC=Cc2ccccc2)CC1	0.935132
ZINC000009634364	Cc1ccc(-n2nc(C)c3c2NC(=O)C(NC(=O)c2cccc(C)c2)C3c2ccc(C#N)cc2)cc1	0.935104
ZINC000001186541	Cc1c(Nc2nc3ccccc3nc2N2CCN(c3ccccc3)CC2)c(=O)n(-c2ccccc2)n1C	0.934999
ZINC000052509388	C=CC(=O)Nc1cccc(Sc2nc(Nc3ccc(N4CCN(C)CC4)cc3)ncc2Cl)c1	0.934902
ZINC000009225137	Cc1ccc(NC(=O)Cn2c(=O)c(CNc3ccccc3)cc3cc4c(cc32)OCCO4)c(Cl)c1	0.934848
ZINC000012455724	O=c1c(CNCc2cnn(-c3ccccc3)n2)cc2ccc(F)cc2n1Cc1ccccc1Cl	0.934839
ZINC000019720345	CCOc1ccccc1N1CCN(Cc2cc3ccc(Cl)cc3n(Cc3ccccn3)c2=O)CC1	0.934711
ZINC000002881317	N#Cc1ccc(C(=O)Nc2ccccc2N2CCN(C(=O)c3ccc(Cl)cc3)CC2)c(F)c1	0.934621
ZINC000065363672	Cc1cccc(Nc2ccc(N3CCN(C(=O)Nc4ccc(Cl)c(C(F)(F)F)c4)CC3)nn2)n1	0.934591
ZINC000002409867	Cc1cccc(S(=O)(=O)C(C#N)c2nc3ccccc3nc2N2CCN(c3ccccc3)CC2)c1	0.934502
ZINC000013811160	CC(C)c1ccc(NC(=O)C(C#N)=c2sc(=Cc3ccc(F)cc3)c(=O)n2-c2ccccc2)cc1	0.934462
ZINC000096038421	Cc1ccc(NC(=O)c2ccc3ccc(N4CCN(c5ncccn5)CC4)n3c2)cc1Cl	0.934315
ZINC001565524962	CN1c2ccccc2C(=O)N2CCc3c(n(CC(=O)Nc4cc(Cl)ccn4)c4ccccc34)C21	0.934301
ZINC000003027400	CCN(CCNC(=O)c1cc(Sc2nnc(C)s2)nc2ccccc12)c1ccccc1	0.93427
ZINC000020295678	Cc1c(Cl)cccc1NC(=O)Cn1c(=O)cc(C(=O)N2CCc3ccccc3C2)c2ccccc21	0.93427
ZINC000020108606	CCN1CCN(c2cc(C)c3cc(NC(=O)C=Cc4ccccc4Cl)ccc3n2)CC1	0.934221
ZINC000055393753	Cc1cccc(S(=O)(=O)C(C#N)c2nc3ccccc3nc2N2CCN(Cc3ccccc3)CC2)c1	0.93416
ZINC000009548516	CCN1CCN(c2ccc(NC(=O)c3ccc(Cn4nnc5ccccc54)cc3)cc2)CC1	0.934128
ZINC000002402530	Cc1ccc(C=c2sc(=C(C#N)C(=O)Nc3ccc(C(C)C)cc3)n(-c3ccccc3)c2=O)cc1	0.934099
ZINC000020395671	Cc1ccc(Cl)cc1NC(=O)Cn1c(=O)cc(C(=O)N2CCc3ccccc3C2)c2ccccc21	0.934087
ZINC000009276259	Cc1ccc(Nc2nc(N3CCN(c4ccc(F)cc4)CC3)nc3c2cnn3C)cc1Cl	0.934071
ZINC000020992607	CN1CCN(Cc2cc(-c3ccc(F)cc3)ccc2OCC(=O)NCc2cnc3ccccc3c2)CC1	0.934062
ZINC000009500283	N#CC(C(=O)Nc1ccc(Cl)cc1)=c1sc(=Cc2ccccc2Cl)c(=O)n1-c1ccccc1	0.934051
ZINC000009065570	CCCCCCNC(=O)C(C#N)c1nc2ccccc2nc1N1CCN(c2ccc(F)cc2)CC1	0.933892
ZINC000009345287	Cc1cccc(NC(=O)C(C#N)=c2sc(=Cc3ccccc3Cl)c(=O)n2-c2ccccc2)c1	0.933879
ZINC000013641218	Cc1cc(C(=O)N2CCN(c3cc(Cl)ccc3C)CC2)c2c(-c3ccc4c(c3)OCO4)noc2n1	0.933878
ZINC000143157631	Cc1c[nH]c2nc(Nc3ccc(N4CCN(C)CC4)c(F)c3)nc(-c3cccc(CC#N)c3)c12	0.933876
ZINC000009075889	Cc1cccc(N2CCN(c3nc4ccccc4nc3C(C#N)C(=O)NC3CCCCC3)CC2)c1C	0.933824
ZINC000012860975	N#Cc1ccc(C(=O)Nc2ccc(N3CCN(C(=O)c4ccccc4)CC3)c(Cl)c2)c(F)c1	0.933819
ZINC000006148119	CC(C)c1ccc(NC(=O)C(C#N)=c2sc(=Cc3ccncc3)c(=O)n2-c2ccccc2)cc1	0.933808
ZINC000225862529	CC1Cc2cccc3c(=O)c(C(=O)NCCCNc4ccnc5cc(Cl)ccc45)cn1c23	0.933784
ZINC000101068610	Cc1ccccc1-n1c(=C(C#N)C(=O)Nc2ccccc2)sc(=Cc2ccccc2Cl)c1=O	0.933784
ZINC000009353386	CCCCNC(=O)C(C#N)c1nc2ccccc2nc1N1CCN(c2cccc(C(F)(F)F)c2)CC1	0.933778
ZINC000095590396	O=C(NCC1(N2CCN(c3ccccc3)CC2)CCOCC1)c1cccnc1Sc1ccccc1	0.933752
ZINC000257219229	CCN1CC(c2cc(NCc3ccccc3)n3ncc(C(=O)Nc4ccc(Cl)cc4)c3n2)CC1=O	0.933701

### Sheet: Molecules of 46 clusters
Name	SMILES	Score	Cluster label	Number of molecules in cluster
ZINC000061876594	Cc1ccc(NC(=O)C(C#N)c2nc3ccccc3nc2N2CCN(Cc3ccccc3)CC2)cc1C	0.944726	0	141
ZINC000017243551	CC1=C(C(=O)Nc2cccnc2)C(c2ccccc2Cl)n2nc(-c3ccc(N(C)C)cc3)nc2N1	0.940158	1	52
ZINC001565524300	CN1c2ccccc2C(=O)N2CCc3c(n(CCC(=O)Nc4cc(Cl)ccn4)c4ccccc34)C21	0.939604	2	65
ZINC000009075107	Cc1ccc(Nc2nc(N3CCN(c4ccc(F)cc4)CC3)nc3nccnc23)cc1Cl	0.939604	3	34
ZINC000011666009	O=C(NCCn1ncc2c(N3CCN(c4ccc(F)cc4)CC3)ncnc21)c1ccc2ccccc2c1	0.938473	4	14
ZINC000009290965	Cc1ccc(C)c(NC(=O)C(C#N)=c2sc(=Cc3ccccc3Cl)c(=O)n2-c2ccccc2)c1	0.937774	5	125
ZINC000009225151	Cc1c(Cl)cccc1NC(=O)Cn1c(=O)c(CNc2ccccc2)cc2cc3c(cc21)OCCO3	0.937536	6	63
ZINC000014291250	Cc1ccc(C(=O)N2CCN(c3c(Cl)cccc3NC(=O)c3ccc(C#N)cc3F)CC2)cc1	0.93713	7	60
ZINC000009634364	Cc1ccc(-n2nc(C)c3c2NC(=O)C(NC(=O)c2cccc(C)c2)C3c2ccc(C#N)cc2)cc1	0.935104	8	13
ZINC000065363672	Cc1cccc(Nc2ccc(N3CCN(C(=O)Nc4ccc(Cl)c(C(F)(F)F)c4)CC3)nn2)n1	0.934591	9	40
ZINC000101346966	N=c1c(C(=O)Nc2ccccc2Cl)cc2c(=O)n3ccccc3nc2n1CCc1ccccc1	0.935321	10	94
ZINC000001370856	O=C(Nc1ccccc1F)N1CCN(c2ncnc3c(-c4ccc(Cl)cc4)nsc23)CC1	0.933465	11	18
ZINC000022851513	O=C(NCC(c1ccc2c(c1)OCO2)N1CCN(c2ccccc2F)CC1)Nc1ccc(Cl)cc1	0.933193	12	62
ZINC000035292162	N#Cc1cc2cc3c(cc2nc1N1CCCN(C(=O)Nc2ccccc2Cl)CC1)OCO3	0.9331	13	30
ZINC000067262295	Cc1ccc(-c2cc3c(=O)n(CCC(=O)N4CCN(c5ccc(Cl)cc5)CC4)ccn3n2)cc1C	0.931667	14	19
ZINC000022714960	O=C(COc1cccc2ccc(N3CCN(c4ccccc4)CC3)nc12)Nc1ccccc1F	0.930872	15	13
ZINC000022735157	CN1CCN(C(CNC(=O)C(=O)Nc2cc(Cl)ccc2C#N)c2ccc3c(c2)CCCN3C)CC1	0.930663	16	15
ZINC000067601896	Cc1cc(C)n(-c2cc(N3CCN(C(=O)Nc4ccc(Cl)c(C(F)(F)F)c4)CC3)nc(C)n2)n1	0.928725	17	11
ZINC000408604277	Fc1cccc(Cl)c1COc1ccc(C=NNc2nc(N3CCCC3)nc(N3CCCC3)n2)cc1	0.928486	18	11
ZINC000016840700	Cc1ccc(Cl)cc1NC(=O)Cn1c(C)cc(C)c(-c2nc(-c3ccc4c(c3)OCO4)no2)c1=O	0.928741	19	42
ZINC000223718790	CCNC(=O)C(C)N(Cc1ccccc1Cl)C(=O)CCCN1C(=O)c2cccc3cccc1c23	0.92718	20	44
ZINC000408577645	Cc1cccc(NC(=O)c2cc3cc(Cl)ccc3n2NC(=O)C(=O)NCCc2ccccc2)c1C	0.927153	21	33
ZINC000005259185	CN1CCN(c2ccc(-c3cccc(NC(=O)c4ccc5ccccc5c4)c3)nn2)CC1	0.927265	22	11
ZINC000009222221	Cc1cccn2c(=O)c3cc(C#N)c(=NC(=O)C=Cc4ccc(Cl)cc4)n(CC4CCCO4)c3nc12	0.927672	23	42
ZINC000101373202	O=c1c(CN2CCN(c3cccc(Cl)c3)CC2)coc(O)c1CN1CCN(c2ccccn2)CC1	0.925422	24	13
ZINC000017135744	Cc1cc(NC(=O)c2c(F)cccc2Cl)n(-c2ncnc3c2cnn3-c2cccc(C)c2C)n1	0.923467	25	20
ZINC000044167575	CCOc1ccc2ncc(C#N)c(N3CCC(C(=O)NCc4ccccc4Cl)CC3)c2c1	0.923145	26	18
ZINC000033048713	Cc1ccc(Cl)cc1N1CCN(c2nccn3nc(-c4ccc(F)cc4)cc23)CC1	0.922942	27	12
ZINC000014273636	N#Cc1ccc(C(=O)Nc2ccc(N3CCN(Cc4ccccc4Cl)CC3)cc2)c(F)c1	0.938797	28	10
ZINC000009743808	Cc1ccc(C)c(NC(=O)CCc2nnc3ccc(NCc4ccccc4Cl)nn23)c1	0.922489	29	23
ZINC000057121052	Cc1cccc2c1NC(=O)C21N2CCCC2C(C(=O)c2ccc(Cl)cc2)C12C(=O)Nc1ccccc12	0.922372	30	18
ZINC000009622628	CCN1CCN(c2nc(Nc3cccc(Cl)c3)c3cnn(-c4ccccc4)c3n2)CC1	0.922025	31	14
ZINC000067262876	Cc1cccc(N2CCN(C(=O)c3nnn(-c4ccc(Cl)cc4)c3-c3cccnc3)CC2)c1C	0.921767	32	17
ZINC000096156513	CC(C)n1cnc(C2CN(C(=O)c3ccccc3)c3ccc(C(=O)NCCc4ccncc4)cc32)n1	0.921908	33	19
ZINC000409008550	CCOc1cc(C=NNc2nc(C)cc(COC)c2C#N)ccc1OCC(=O)Nc1ccccc1C	0.918779	34	11
ZINC000049006496	O=C(NCc1ccccc1Cl)C1CCN(c2ncccc2-c2nc(-c3ccccc3)no2)CC1	0.918169	35	17
ZINC000020937268	O=C(Cn1nc2c3cc(F)ccc3n(Cc3ccccc3)cc-2c1=O)Nc1ccc(F)c(Cl)c1	0.917312	36	12
ZINC000002880787	CCN(CC)c1ccc(-n2nc3cc(C)c(NC(=O)c4ccc(C#N)cc4F)cc3n2)cc1	0.932742	37	10
ZINC000008603566	CCc1ccc(C(=O)c2cn(CC(=O)Nc3ccc4c(c3)OCO4)c3ccc(Cl)cc3c2=O)cc1	0.916265	38	17
ZINC000257265566	Cc1ccc(C(=O)N2CCOCC(Cc3cnc4ccccc4c3)C2)cc1NCc1ccncc1	0.916191	39	19
ZINC000035456347	Cc1ccc(-c2nc3c(c(=O)n2CC(=O)Nc2cc(F)ccc2C)CCN(Cc2ccccc2)C3)cc1	0.913956	40	10
ZINC000008598818	CCc1ccccc1NC(=O)Cn1cc(C(=O)c2ccc(Cl)cc2)c(=O)c2ccc(C)nc21	0.91149	41	10
ZINC000408616589	Cc1c(Cl)cccc1N1CC(C(=O)Nc2ccccc2C(=O)NCCc2ccccc2)CC1=O	0.911598	42	16
ZINC000041089795	Cc1ccc(OC(C)C(=O)Nc2cc(Cl)ccc2OCc2cc(=O)n3c(ncn3C(C)C)n2)cc1	0.90889	43	12
ZINC000257241791	Cn1ccc(C(=O)Nc2ccccc2C(=O)N2CCCC(Cc3cccc4ccncc34)CC2)n1	0.90714	44	11
ZINC000041077479	Cc1cccc(NC(=O)N2CCN(Cc3cc(=O)n4nc(-c5ccccc5F)sc4n3)CC2)c1C	0.915515	45	13
