## Supplementary Table S3 for "A Transferable Deep Learning Approach to Fast Screen Potent Antiviral Drugs against SARS-CoV-2"

### Sheet: Sheet1
ID	ZINC NO.	Inhibition (%, 50μM)	Note
1	ZINC000021867378	8.6 ± 4.3
2	ZINC000020937061	-1.1 ± 2.0
3	ZINC000009225187	10.6 ± 4.0
4	ZINC000020602320	-3.4 ± 3.4
5	ZINC000008792350	-3.7 ± 5.6
6	ZINC000164545407	-7.0 ± 2.0 (10 μM)	*This molecule was tested at 10 μM concentration.
7	ZINC000017053528	67.3 ± 2.6
